# Methylmalonic acid induces metabolic abnormalities and exhaustion in CD8^+^ T cells to suppress anti-tumor immunity

**DOI:** 10.1101/2024.03.03.583124

**Authors:** Joanne D. Tejero, Rebecca S. Hesterberg, Stanislav Drapela, Didem Ilter, Devesh Raizada, Felicia Lazure, Hossein Kashfi, Min Liu, Juan Fernández-García, John M. Asara, Sarah-Maria Fendt, John L. Cleveland, Ana P. Gomes

## Abstract

Systemic levels of methylmalonic acid (MMA), a byproduct of propionate metabolism, increase with age and MMA promotes tumor progression via its direct effects in tumor cells. However, the tumorigenic role of MMA in modulating the tumor ecosystem remains to be investigated. The proliferation and function of CD8^+^ T cells, key anti-tumor immune cells, declines with age and in conditions of vitamin B12 deficiency, the two most well-established conditions that lead to increased systemic levels of MMA. Thus, we hypothesized that increased circulatory levels of MMA leads to suppression of CD8^+^ T cell immunity. Treatment of primary CD8^+^ T cells with MMA induced a dysfunctional phenotype characterized by a robust immunosuppressive transcriptional reprogramming and marked increases in the expression of the exhaustion regulator, TOX. Accordingly, MMA treatment upregulated exhaustion markers in CD8^+^ T cells and decreased their effector functions, which drove the suppression of anti-tumor immunity *in vitro* and *in vivo*. Mechanistically, MMA-induced CD8^+^ T cell exhaustion was associated with a suppression of NADH-regenerating reactions in the TCA cycle and concomitant defects in mitochondrial function. Thus, MMA has immunomodulatory roles, thereby highlighting MMA as an important link between aging, immune dysfunction, and cancer.
