## Supplementary Table 1 for "Methylmalonic acid induces metabolic abnormalities and exhaustion in CD8^+^ T cells to suppress anti-tumor immunity"

### Sheet: data_normalized
Supplementary Table 1: List of metabolites, normalized to the median of the entire metabolome in each sample and log-transformed, from CD8+ T cells treated with vehicle or 5 mM MMA for 3 days, in quadruplicate.
	MMA_1	MMA_2	MMA_3	MMA_4	Vehicle_1	Vehicle_2	Vehicle_3	Vehicle_4
Label	MMA	MMA	MMA	MMA	Vehicle	Vehicle	Vehicle	Vehicle
glyoxylate	0.108223	0.0993573	0.3008	0.263539	0.187318	0.216225	0.296274	0.05728
pyruvate	0.0439261	0.191667	0.118123	0.388367	0.153057	0.110228	0.113236	0.0948368
lactate	97.8517	79.301	83.4695	99.0032	56.5891	83.94	86.703	102.201
2-oxobutanoate	0.830515	2.56883	1.3636	3.26971	2.42041	2.53089	2.26398	3.62399
acetoacetate	1.54089	2.5989	2.3361	1.03088	1.46629	3.6599	2.98943	2.44908
glycerate	0.40618	0.220875	0.187741	0.378566	0.32135	0.314435	0.305912	0.449663
uracil	1.03409	1.26784	0.266951	1.52522	1.23967	0.510503	0.898466	0.923616
fumarate	3.60706	2.57208	3.93579	5.71748	8.24576	12.906	12.4607	14.4192
Maleic acid	2.40483	3.28433	4.23218	4.48592	8.07502	10.7426	11.6779	11.9718
2-keto-isovalerate	2.81084	3.19579	2.43877	3.15303	7.63873	11.4205	13.4399	15.515
Guanidoacetic acid	0.475525	6.67559	5.05138	8.54167	3.30211	2.32895	2.9054	8.35701
succinate	546.176	555.464	491.692	620.257	18.4348	41.4603	30.9346	46.7308
Methylmalonic acid	548.289	558.549	541.734	603.889	19.7016	31.3621	36.5439	44.5099
nicotinate	2.33464	1.79548	2.98761	6.67334	1.60808	2.99522	4.72424	4.36848
taurine	168.25	227.113	173.301	175.887	117.374	242.886	291.315	228.923
Pyroglutamic acid	10.5738	9.05519	8.21493	13.3847	6.14446	10.991	10.6577	13.8191
Citraconic acid	2.4654	3.58875	2.38338	5.50737	4.41194	8.14289	9.20332	8.87473
2-ketohaxanoic acid	0.481657	0.170536	0.315175	0.133907	0.358013	0.177777	0.253258	0.373338
N-Acetyl-L-alanine	0.989788	1.31308	2.64805	1.64437	1.40556	1.79112	2.12651	2.89873
oxaloacetate	5.74962	4.67991	4.40479	7.97624	2.70912	8.13382	5.60655	6.55367
Hydroxyisocaproic acid	3.26221	2.92376	2.26396	3.63639	1.62214	2.46693	2.07127	2.73181
malate	15.5675	17.8902	17.0897	20.5352	46.3196	58.7825	57.7529	64.4367
hypoxanthine	1.38898	1.18987	1.08004	2.10976	1.21078	1.44008	1.28814	1.96716
anthranilate	1.60106	1.48787	2.42302	2.07023	0.98664	1.53527	1.32144	1.24085
p-aminobenzoate	1.24128	1.50317	1.9473	1.21009	1.08291	1.00906	1.50666	1.45673
acetylphosphate	1.33276	4.14964	2.46998	1.09349	3.26097	1.57107	1.62947	1.57282
Carbamoyl phosphate	10.3163	9.32972	12.1556	14.5538	7.40339	8.65625	10.0711	7.74719
a-ketoglutarate	4.4528	5.18614	3.87781	4.98145	2.9035	5.20659	5.10509	5.33
Phenylpropiolic acid	7.3575	9.38716	8.01137	13.273	6.438	10.3785	10.0117	13.7039
2-oxo-4-methylthiobutanoate	0.179899	0.0845188	0.0769333	0.264158	0.0881129	0.112273	0.103079	0.0928615
2-Hydroxy-2-methylbutanedioic acid	2.76343	3.72306	1.70983	3.04982	2.80152	4.38485	4.89008	10.0351
3-methylphenylacetic acid	0.434517	0.417494	0.339489	0.87522	0.334964	0.558909	0.580757	0.700275
xanthine	8.91762	7.70353	5.98041	10.1048	4.29337	8.76519	8.85811	12.6035
Hydroxyphenylacetic acid	0.156102	0.385432	0.177169	0.252412	0.122593	0.138388	0.324972	0.255908
2,3-dihydroxybenzoic acid	0.638925	1.43586	1.19788	0.46919	1.23674	0.74196	0.343569	1.07253
orotate	0.78567	0.70655	0.264629	0.216536	0.575022	0.751697	0.251354	0.369941
allantoin	1.1779	0.92921	0.854552	0.777796	0.584571	1.13247	1.1601	1.13707
Aminoadipic acid	1.03148	0.351777	1.37484	0.55046	0.496495	0.974554	0.696915	1.0034
Indole-3-carboxylic acid	1.09272	0.999484	1.20849	1.21744	0.482652	1.05946	1.01754	0.71231
Atrolactic acid	0.28118	0.13368	0.234785	0.0777827	0.173538	0.221864	0.272943	0.140675
Phenyllactic acid	0.0822712	0.132547	0.112609	0.0436586	0.0413992	0.0509934	0.0870581	0.106274
Uric acid	0.0812999	0.115359	0.149771	0.427198	0.204597	0.0662894	0.0811686	0.215425
dihydroxy-acetone-phosphate	0.257688	0.819025	0.596681	0.474606	0.55845	0.330259	0.214426	0.599845
D-glyceraldehdye-3-phosphate	0.161962	0.580574	0.514656	0.371567	0.35431	0.343335	0.407628	0.670576
sn-glycerol-3-phosphate	1.2438	1.02189	0.685981	1.12665	1.08406	1.26231	1.00562	1.27916
shikimate	1.2445	1.09563	1.09716	1.4692	0.497904	0.798581	0.942354	1.49265
aconitate	3.30015	4.85323	3.71221	5.13164	3.65868	5.13215	6.98227	6.87185
allantoate	0.650131	0.555822	0.584315	0.676337	0.945419	0.825538	1.43341	1.5392
Ascorbic acid	1.814	1.66821	1.55036	2.34784	3.36408	4.7235	5.32397	9.76159
2-Isopropylmalic acid	3.56842	7.74901	4.89111	8.38815	7.97505	9.6195	6.59273	6.06907
N-carbamoyl-L-aspartate-nega	0.207268	0.281835	0.14498	0.0715714	0.0931069	0.153361	0.167205	0.057328
Pyrophosphate	12.2482	8.89685	5.79974	7.98184	6.99133	3.23212	7.88219	3.80284
glucono-?-lactone	0.0833228	0.194224	0.0984708	0.124342	0.0408647	0.0513376	0.0284467	0.0863809
myo-inositol	13.506	15.2123	13.3299	18.408	11.2417	13.9397	14.2177	21.3573
4-Pyridoxic acid	1.77909	2.45038	1.31341	2.07358	1.31336	2.32228	1.91111	2.26359
3-phosphoglycerate	0.253716	0.660801	0.491922	0.59155	0.551191	0.797141	0.349447	1.25247
Indoleacrylic acid	1.67817	0.776904	1.59331	1.90854	0.908074	1.85582	1.38122	1.84682
citrate-isocitrate	28.6667	59.5778	48.5462	60.5858	19.9459	72.6513	72.8347	74.8312
isocitrate	0.345464	0.124284	0.303081	0.249085	0.516967	1.14511	0.719518	0.772926
citrate	34.3376	25.4919	20.6286	22.316	28.7616	26.545	34.3598	30.6333
D-gluconate	0.204172	0.207446	0.290931	0.107512	0.264128	0.348048	0.335416	0.484124
D-erythrose-4-phosphate	0.37602	0.673019	0.324696	0.283783	0.60402	0.389137	0.424012	0.631498
Xanthurenic acid	4.21175	1.15073	0.948584	1.51177	0.444517	0.990937	1.89874	1.09548
deoxyribose-phosphate	0.0971457	0.296769	0.142697	0.136125	0.229259	0.266786	0.266315	0.387359
pantothenate	11.8002	10.3837	8.85513	8.982	5.68074	8.35326	8.41252	12.7571
deoxyuridine	0.276536	0.0740022	0.129136	0.266569	0.111632	0.193401	0.143384	0.240168
ribose-phosphate	0.274214	0.879851	0.492945	0.647662	0.713719	0.439737	0.622042	0.569271
uridine	0.207552	0.237053	0.306758	0.437804	0.284677	0.361785	0.37495	0.456442
shikimate-3-phosphate	0.0968557	0.16246	0.0321866	0.109064	0.0304983	0.128749	0.102958	0.0804939
D-glucono-?-lactone-6-phosphate	0.153069	0.218518	0.230785	0.16232	0.120383	0.150974	0.171616	0.107756
hexose-phosphate	3.13158	4.89783	3.35633	3.00079	4.27082	3.47877	3.90038	3.44677
glucose-1-phosphate	0.199458	0.508398	0.592221	0.446688	0.451945	0.458187	0.732568	0.922809
glucose-6-phosphate	2.49448	2.86952	2.15644	3.53615	1.1233	0.386507	1.57931	0.729164
fructose-6-phosphate	0.247025	0.593025	0.482708	0.447386	0.732181	0.307943	0.411529	0.605276
S-ribosyl-L-homocysteine-nega	0.0819733	0.391312	0.163082	0.189687	0.049463	0.12907	0.255428	0.241442
inosine	0.399522	0.797054	0.483601	0.411647	0.823544	0.32191	0.294604	0.214493
xanthosine	0.249103	0.295829	0.371215	0.358261	0.365955	0.554094	0.0965446	0.618348
D-sedoheptulose-1-7-phosphate	0.842164	0.796291	0.492154	0.947753	0.42085	0.525294	0.505636	0.637323
N-acetyl-glucosamine-1-phosphate	0.28899	0.354612	0.248608	0.222797	0.338715	0.354529	0.371992	0.446065
glutathione-nega	3.44207	4.64661	3.36084	2.86457	14.3698	6.20935	5.49731	4.88464
Geranyl-PP	0.532912	0.414488	0.484431	0.430001	0.340018	0.347801	0.177719	0.214875
O8P-O1P	0.198634	0.253424	0.26499	0.156021	0.111988	0.171629	0.234844	0.0819311
dTMP-nega	0.0551242	0.177708	0.0487657	0.107462	0.152473	0.115638	0.206496	0.0806632
fructose-1,6-bisphosphate	0.123015	0.111857	0.174969	0.398966	3.22278	1.56777	0.0802164	0.088573
trehalose-sucrose	0.38095	0.725637	0.301483	0.210738	0.222936	0.847543	0.148591	0.0982756
Cellobiose	0.110651	0.222092	0.240434	0.107497	0.16096	0.154559	0.12907	0.120335
orotidine-5-phosphate	0.128922	0.202726	0.137422	0.0888325	0.0928584	0.179085	0.112011	0.0798409
S-adenosyl-L-homocysteine-nega	0.138357	0.133259	0.161443	0.268697	0.142351	0.206083	0.296958	0.201513
OBP	0.0437413	0.386698	0.33902	0.0730419	0.10148	0.309089	0.115253	0.147888
dTDP-nega	0.0842451	0.40552	0.147428	0.0363648	0.103105	0.222063	0.184033	0.13636
CDP-nega	0.158252	0.16213	0.0741277	0.0822466	0.417824	0.291008	0.320664	0.0923691
UDP-nega	1.4413	1.13083	0.66237	0.559957	2.70432	1.76476	1.91866	1.12317
Thiamine pyrophosphate	0.179954	0.192468	0.0322938	0.0895478	0.0707337	0.180344	0.206559	0.201668
ADP-nega	4.03162	4.75948	2.05056	1.84338	8.94382	3.50472	4.74455	2.48859
dGDP-nega	3.57264	3.20231	1.74303	2.67108	9.52029	3.96299	4.83027	2.65178
IDP-nega	0.520156	0.272375	0.128452	0.376217	1.03144	0.302885	0.417302	0.277053
cholesteryl sulfate	0.110116	0.118464	0.209876	0.0896002	0.213513	0.25759	0.062495	0.174349
dTTP-nega	0.311059	0.329827	0.469065	0.348439	0.293166	0.169457	0.396734	0.465541
CTP-nega	0.192115	0.28213	0.162416	0.0896496	0.344976	0.128749	0.364399	0.336796
UTP-nega	4.9436	5.82606	1.57267	3.82125	5.19254	2.21513	10.3064	5.69722
Taurodeoxycholic acid	0.664306	1.43614	1.64689	0.967508	0.142713	0.85017	0.387319	0.766928
ATP-nega	22.0124	22.4911	13.6011	11.7861	18.2594	5.4102	34.4834	17.8637
dGTP	19.9735	23.6969	12.5565	11.7349	18.1422	7.72674	30.4976	17.556
GTP-nega	0.4706	0.592237	0.145254	0.179217	0.329189	0.180616	0.826268	0.349847
UDP-D-glucose	1.9791	2.68014	1.58322	1.37952	1.95205	1.55885	3.97696	2.50069
UDP-N-acetyl-glucosamine	0.484426	0.784735	0.517104	0.268743	0.518527	1.04334	1.41998	0.860462
glutathione disulfide-nega	10.5915	18.1216	15.0955	14.9262	18.5291	14.6043	23.8962	19.3122
NAD+_nega	6.25278	7.64444	6.41147	6.51668	6.02046	8.29486	9.18178	8.094
2-hydroxygluterate	3.69521	6.5031	4.34225	6.47576	4.85068	5.53548	7.4222	9.04591
2-deoxyglucose-6-phosphate	4.98208	2.73914	2.89025	4.13911	2.78734	2.26679	3.24881	3.6435
dehydroascorbic acid	0.161299	0.746171	0.392211	0.179491	0.066506	0.209175	0.186293	0.189174
3-hydroxybuterate	1.60383	0.841892	1.20877	0.996803	0.925518	0.777531	0.773373	0.996602
itaconic acid	1.50291	1.8313	1.89129	2.12743	1.82894	1.69821	2.72764	2.74166
glycerol 3-phosphate	2.52685	1.40017	1.29932	1.49289	1.08769	1.26561	1.87468	2.11149
Urea	3.33001	3.32137	4.63155	4.68595	1.32666	1.82771	3.04816	3.60759
ethanolamine	0.376838	0.172792	0.372354	0.346223	0.0872934	0.282829	0.315436	0.138639
alanine	5.86965	5.80338	5.32647	6.39746	5.07718	5.59152	5.87764	9.16322
betaine aldehyde	0.179963	0.243079	0.273356	0.114593	0.31526	0.385239	0.268529	0.443466
choline	0.665583	0.606012	1.24151	0.950839	3.27706	0.511244	0.195425	0.697478
dimethylglycine	1.29607	0.98665	1.3189	1.91022	1.01336	1.01038	1.02889	0.781175
serine	11.9806	9.64912	9.76804	15.7224	9.30348	15.6603	17.287	15.3314
cytosine	0.201271	0.337518	1.03269	0.420324	0.197433	0.194347	0.311758	0.132202
Creatinine	12.1472	11.0189	10.4969	12.9828	7.36872	12.2433	12.4435	18.2754
proline	72.6056	98.8437	96.8493	77.5227	65.8653	83.9201	87.8403	126.239
indole	0.209526	0.102206	0.191602	0.0821542	0.217766	0.270444	0.226817	0.393089
betaine	749.907	1166.22	949.423	1344.28	819.536	1288.97	1133.48	1066.37
valine	1.68997	0.76699	0.9644	1.48066	0.572339	0.952032	0.696681	0.932056
threonine	7.32606	7.77788	11.5539	8.59797	5.25291	6.61358	10.7011	10.2707
cysteine	0.0948193	0.0444178	0.0484394	0.12538	0.172823	0.0641757	0.0909333	0.0271318
creatine	43.4602	26.8605	29.4018	25.3635	18.5615	16.837	26.5089	29.3982
nicotinamide	14.3082	11.0709	12.2261	11.9753	11.4685	11.6981	11.4514	11.8732
Imidazoleacetic acid	0.202367	0.212859	0.371891	0.127754	0.175044	0.0872161	0.0740378	0.190023
thymine	0.915666	0.62873	1.06276	1.0032	0.213347	0.550268	0.907748	0.771325
DL-Pipecolic acid	171.81	163.922	138.448	148.994	70.6093	172.633	193.543	226.943
N-Acetylputrescine	0.145534	0.0320905	0.159329	0.134307	0.113834	0.112722	0.156917	0.0999382
hydroxyproline	11.1469	9.30009	10.5112	8.34559	7.42384	15.9994	13.8014	17.0221
leucine-isoleucine	169.128	130.841	191.355	200.892	93.6145	161.174	136.549	208
ornithine	0.377814	0.943222	0.27116	0.884121	0.939439	0.23012	0.386151	0.159159
asparagine	23.3372	13.9547	9.95249	19.8944	13.3642	27.1907	14.7031	32.3384
aspartate	12.7892	15.8255	11.6656	13.2103	12.9012	16.8654	29.9124	31.4326
adenine	3.64399	3.09725	0.96731	3.72516	0.435046	2.32685	3.47203	3.27123
Methylcysteine	1.29379	0.750392	0.387381	0.961038	0.968495	0.884896	0.911499	1.42194
methylnicotinamide	0.0964504	0.0526115	0.129806	0.0888565	0.109973	0.0619521	0.0534126	0.307839
lysine	0.480069	0.695602	0.161541	0.258376	0.243957	0.074022	0.496936	0.238774
glutamine	125.021	82.604	35.8503	130.837	59.6879	60.9724	112.854	125.815
O-acetyl-L-serine	0.05539	0.103627	0.0323213	0.108505	0.0813166	0.064632	0.0263243	0.0269033
glutamate	66.3838	101.861	94.5695	64.7667	51.4157	65.3855	123.761	101.388
methionine	12.0525	4.0226	5.74629	7.97502	3.21417	5.9132	5.35058	8.44731
guanine	0.0844853	0.0684973	0.0377176	0.189167	0.0748976	0.077785	0.123917	0.153307
histidine	21.1001	20.9306	12.4726	24.9824	10.7185	17.954	14.0521	23.2013
2-Aminooctanoic acid	0.429786	0.696084	0.403673	0.268736	0.228296	0.5918	0.616446	0.618574
carnitine	18.9088	17.9401	14.5127	35.7401	12.0727	21.1843	17.5137	17.419
Methionine sulfoxide	0.691966	0.755199	0.613844	0.644952	0.26436	0.785783	0.994383	0.5382
phenylalanine	8.74781	9.2574	8.71603	11.6499	6.01086	8.34393	8.91218	11.9906
pyridoxine	3.79419	2.49518	2.74835	3.67923	1.60365	3.08431	3.79345	5.95183
1-Methyl-Histidine	9.04996	7.77263	4.20203	9.8545	4.15253	10.4883	9.10756	12.3207
N-acetyl-L-ornithine	0.0935117	0.185582	0.112613	0.0587215	0.0542626	0.0566553	0.0390614	0.134414
arginine	35.6177	25.0801	30.2974	32.6172	22.2329	22.3821	31.4649	55.1766
citrulline	0.459056	0.294744	0.778859	0.253263	0.645977	1.07307	0.217965	0.799761
N-carbamoyl-L-aspartate	0.0271533	0.0887929	0.0484748	0.0358503	0.141852	0.064419	0.129134	0.0403334
glucosamine	3.04361	1.23565	3.78281	3.69324	1.99737	1.43213	1.95712	1.0532
tyrosine	2.40682	2.17681	1.51705	2.83125	1.57591	2.83349	2.49045	3.08226
Phosphorylcholine	12.7016	18.6749	5.05564	14.3155	52.6203	26.6999	46.3199	37.7282
3-phospho-serine	0.170808	0.28583	0.141534	0.414208	0.165465	0.208787	1.11358	0.645067
N6-Acetyl-L-lysine	0.652528	1.00354	0.131394	0.879148	0.824122	0.687863	0.866113	1.70013
Acetyllysine	0.80893	0.371436	0.0789445	0.738563	0.207592	0.31408	0.744559	0.313032
N-acetyl-glutamine	0.027362	0.0592228	0.0326812	0.248339	0.0893722	0.103226	0.186798	0.107565
N-acetyl-glutamate	0.054768	0.087676	0.0975328	0.0358503	0.101294	0.0388823	0.138549	0.053515
Ng,NG-dimethyl-L-arginine	0.666298	0.659754	0.382721	0.411585	0.299863	0.945651	0.219355	0.799914
Acetylcarnitine DL	34.9342	63.6972	49.4857	66.9878	24.4326	43.2922	51.0889	56.7506
tryptophan	0.907619	0.825443	0.682357	0.8915	0.70713	0.973543	0.813816	1.00383
Flavone	0.10757	0.0570456	0.0874511	0.295246	0.144262	0.158769	0.222025	0.153244
5-methoxytryptophan	0.193472	0.0743064	0.0652449	0.212994	0.119337	0.167174	0.025843	0.0674826
Cystine	1.01021	0.385016	0.532957	2.01593	0.50776	0.257562	0.361542	0.787556
cytidine	0.415212	0.488624	0.25836	0.376242	0.345679	0.334932	0.503517	0.457142
biotin	1.56185	2.32782	2.77559	4.61314	1.16209	1.24562	1.20253	1.59439
Glycerophosphocholine	20.6789	22.7464	23.5251	26.0049	13.5636	15.4361	35.2745	34.4207
thiamine	0.385446	1.20888	0.434391	0.304007	23.5386	0.858863	0.714804	0.622052
adenosine	0.304337	1.00052	1.51057	1.4281	1.45787	1.06891	0.2832	0.48489
L-arginino-succinate	0.414941	0.547818	0.66194	0.447896	0.518525	0.528348	0.464801	0.679963
S-methyl-5-thioadenosine	2.73154	2.38314	2.89755	2.44465	3.50474	1.85104	4.4779	4.54936
dCMP	0.0830424	0.0888371	0.0636236	0.125398	0.122006	0.0515108	0.0575499	0.134436
glutathione	1.74635	1.9869	1.64179	1.11919	13.9544	7.39872	3.1833	2.59621
CMP	0.581328	0.651483	0.45223	0.680785	2.06421	0.707901	0.529357	0.631909
AMP	4.63942	7.26164	3.54585	2.7891	51.0341	9.52703	4.52127	2.40093
IMP	0.428444	0.600536	0.209901	0.376297	2.27071	0.695658	0.426018	0.109089
GMP	0.484147	0.417969	0.0969573	0.1694	2.08561	0.343942	0.179914	0.174765
riboflavin	0.193784	0.132002	0.145328	0.25085	0.0915021	0.115106	0.129096	0.201667
S-adenosyl-L-methionine	0.166276	0.118419	0.0484105	0.25085	0.245864	0.0386437	0.167839	0.213263
folate	0.191968	0.325719	0.145388	0.143268	0.122033	0.16771	0.309879	0.242001
5-methyl-THF	0.121599	0.204702	0.0917236	0.266757	0.100437	0.0629407	0.0266989	0.120853
glutathione disulfide-posi	2.30372	2.91291	2.01741	1.68913	3.05692	6.13364	3.85085	5.21032
NAD+_posi	4.53994	6.05553	4.07001	4.75028	4.30764	4.79704	7.7589	6.65127
coenzyme A-posi	0.110738	0.0444194	0.145328	0.125398	0.132167	0.206117	0.232377	0.282306
sarcosine	3.91692	3.48604	3.32647	2.70645	4.06073	2.87821	3.41165	6.82182
putrescine	2.44753	6.6404	6.52611	3.21923	4.91354	12.2288	2.6062	5.73003
spermidine	4.41198	5.42052	3.68898	7.12708	3.96805	5.51565	1.87712	7.05794
spermine	0.341822	0.433449	0.615063	0.284948	0.107107	0.15911	0.155157	0.468118
N-acetyl spermine	0.689578	2.64342	0.763313	0.911459	0.384447	1.34231	1.09809	0.620668
N-acetyl spermidine	2.11546	1.19657	2.7961	1.40311	1.71798	1.09916	1.17026	0.769714
cholesterol	16.2828	6.14426	4.80855	5.32041	2.04268	20.6832	3.31202	5.02806
arginosuccinic acid	0.277056	0.488604	0.161443	0.627007	0.324782	0.631065	0.135139	0.476191
phosphocreatine	0.264398	0.132412	0.129977	0.357338	0.252183	0.420792	0.257966	0.227452
N-acetyl-L-alanine1	15.3494	8.80132	11.0418	10.6774	8.76403	11.876	14.3999	24.5362
